# Energy efficiency and biological interactions define the core microbiome of deep oligotrophic groundwater

**DOI:** 10.1101/2020.05.24.111179

**Authors:** Maliheh Mehrshad, Margarita Lopez-Fernandez, John Sundh, Emma Bell, Domenico Simone, Moritz Buck, Rizlan Bernier-Latmani, Stefan Bertilsson, Mark Dopson

## Abstract

Extremely oligotrophic deep groundwaters host organisms attuned to the low-end of the bioenergetics spectrum. While all domains of life along with viruses are active in this habitat, the evolutionary and ecological constraints on colonization and niche shifts and their consequences for the microbiome convergence are unknown. Here we provide a comparative genome-resolved analysis of the prokaryotic community in disconnected fracture fluids of the Fennoscandian Shield. The data show that the oligotrophic deep groundwaters flowing in similar lithologies offer fixed niches that are occupied by a common deep groundwater core microbiome. Based on this high resolution “multi-omics” enabled understanding of the underlying mechanisms via functional expression analysis, we conclude that deep groundwater ecosystems foster highly diverse, yet cooperative microbial communities adapted to this setting. The fitness of primary energy producers is increased by ecological traits such as aggregate or biofilm formation. This also facilitates reciprocal promiscuous partnerships with diverse and prevalent epi-bionts, alleviating the “tragedy of common goods”. Hence, instead of a lifestyle where microbes predominantly invest in functions related to maintenance and survival, an episodic and cooperative lifestyle ensures the subsistence of the deep groundwater microbiome. We suggest the name “halt and catch fire” for this way of life.
