## Supplementary Table S3 for "Energy efficiency and biological interactions define the core microbiome of deep oligotrophic groundwater"

### Sheet: SAG-clusters
cluster	id	classification	KR11_0.1_MetaG_1	KR11_Ju_1	KR11_N2_1	KR11_N3_1	KR11_S1_MetaG_1	KR11_S2_MetaG_1	KR11_S3_1	KR13_J_MetaG_1	KR13_Ju_1	KR13_N1_1	KR13_N2_1	KR13_S1_MetaG_1	KR13_S2_MetaG_1	KR13_S3_1	KR46_Ju_1	KR46_M_MetaG_1	KR46_S_MetaG_1	MMBG_1	MMBG_2	MMBR_1	MMBR_2	MML_A_1	MML_B_1	MM_PC_MetaG_1	MM_PW_MetaG_1	MMS_A_1	MMS_B_1	MMS_B_2	OSBG_1	OSBG_2	OSBR_1	OSBR_2	OSL_A_1	OSL_B_1	OS_PC_MetaG_1	OS_PW_MetaG_1	OSS_A_1	OSS_A_2	OSS_B_1	UML_A_1	UML_B_1	UMS_A_1	UMS_A_2	UMS_B_1
CLUSTER_118	3300022122	d__Bacteria;p__;c__;o__;f__;g__;s__	0.00316462	0.00150822	0.00851938	0.0028879	0	0.00148595	0.00375737	0	0.00104141	0.00180699	0.00089279	0.000702774	0.000363768	0.000766023	0	0	0	0.0123194	0.0135352	0.0015737	0.00291524	0.00691249	0.00163104	1.14754	0.0489399	0	0	0	0	0	0.00211296	0.00443885	0.0266585	0.0309505	0.00477882	0	0.0003049	0	0.00019495	0.00417019	0.014607	0	0	0.135439
CLUSTER_118	2757320390	d__Bacteria;p__Desantisbacteria;c__UBA1551;o__;f__;g__;s__	0.00353176	0.000411634	0.00472768	0.00209009	0	0.00184256	0.00451221	0	0.00038976	0.00104757	0.0013903	0.00118425	0.000459324	0.00233534	0.00178581	0	0.00231036	0.0157541	0.0153719	0.00100438	0.00311555	0.00147386	0.00719526	1.07224	0.0455134	0.000540061	0	0	0.00047439	0	0.0020747	0.000350022	0.0338069	0.0284324	0.00412858	0.00468356	0.00238649	0	0.000401988	0.0106107	0.0040675	0.000741571	0	0.0189657
CLUSTER_120	s-sag5.2	d__Bacteria;p__Chloroflexota;c__Anaerolineae;o__Anaerolineales;f__Anaerolineaceae;g__Brevefilum;s__	0.243709	0.0712971	0.0317473	0.0909657	0.000646479	0.0231531	0.0238821	0.023391	0.00677741	0.00886722	0.0154304	0.0128703	0.00752512	0.0218567	0.00792374	0.000876492	0.00709701	0.00450304	0.00383995	0.009243	0.01098	0.0387376	0.0146719	0.0200819	0.00591996	0	0.00298103	0	0.00124488	0.00242986	0.00685264	0.00948756	39.8642	18.0772	16.211	17.7332	1.08989	0.94074	0.817768	0.811451	0.975563	0.0285028	0.0246421	0.00627619
CLUSTER_121	3300022107	d__Bacteria;p__Nitrospirota;c__Thermodesulfovibrionia;o__Thermodesulfovibrionales;f__UBA6898;g__GWC2-42-7;s__	0.0102413	0.000983163	0.0229171	0.0069001	0	0.0145422	0.0102497	0.0123139	0.00180008	0.00248178	0.006525	0.00164854	0.0142962	0.0085445	0	0	0	0.00318399	0.00415411	0.00149806	0.00225638	0.0308997	0.0206894	0.349872	0.00143187	0	0	0	0.0169533	0.0232353	0.0540716	0.0541316	0.00213461	0.00651426	0.00237347	0.00112467	0.00399332	0	0	0.0426875	0.0184621	0	0.00982274	0.126472
CLUSTER_121	3300022113	d__Bacteria;p__Nitrospirota;c__Thermodesulfovibrionia;o__Thermodesulfovibrionales;f__UBA6898;g__GWC2-42-7;s__	0.049586	0.00773007	0.0931609	0.053464	0.0165621	0.0316831	0.0682361	0.089562	0.03666	0.0560658	0.0913488	0.0296842	0.0722848	0.152042	0.0128803	0	0.010566	0.0218769	0.00965698	0.0120841	0.0109892	0.0206744	0.0454865	0.426769	0.00434486	0.000879829	0	0	0.00876034	0.0186287	0.0814591	0.0720601	0.0361157	0.0325158	0.0176895	0.0214193	0.00433703	0.00630148	0.00386348	0.21952	0.188667	0.0100745	0	0.288677
CLUSTER_202	2754412896	d__Bacteria;p__Bacteroidota;c__Ignavibacteria;o__SJA-28;f__B-1AR;g__;s__	0.00250673	0	0.00140242	0.00104595	0	0.00371575	0.00102838	0.000654822	0.00104166	0.000525755	0.00150186	0.000667477	0.00198834	0.00501437	0.000409093	0	0	0.00114686	0.00112372	0.00511107	0.0071655	0.0447496	0.0629189	0.293534	0.00183352	0.00101442	0	0	0.000908719	0.00273057	0.00314705	0.00695005	0	0	4.86884e-05	0	0	0	0.000125312	0.00449846	0.00373987	0	0	0.0237929
CLUSTER_202	3300022132	d__Bacteria;p__Bacteroidota;c__Ignavibacteria;o__SJA-28;f__B-1AR;g__;s__	0.000922798	0	0.000536819	0.000469527	0	0.00114994	0.00050158	0.000877197	0	0.00130121	0.00109472	0.000203567	0.00395329	0.00682231	0	0	0	0.00299694	0.0023073	0.00756452	0.00671392	0.0665876	0.0933792	0.314508	0.0040653	0	0.0011263	0	0.00336039	0.000686798	0.00606012	0.0034763	0	0	6.69237e-06	0	0.000159642	0	0	0.00508764	0	0	0	0.00133154
CLUSTER_206	2756170323	d__Bacteria;p__Dependentiae;c__Babeliae;o__Babeliales;f__RVW-14;g__;s__	0.0853609	0.0981018	0.155925	0.0620309	0	0.0190456	0.0341124	0.0222935	0.0223033	0.183024	0.245586	0.0174825	0.107813	0.269858	0.0186016	0	0	0.850334	0.861412	0.808394	0.784104	2.55945	2.60161	2.06856	0.119561	0.00866071	0.0306048	0	0.294724	0.307881	1.61168	1.54482	0	0	0	0.0190332	0.0243464	0.0177012	0.0264858	5.24307	4.98405	0.047886	0.0557388	0.00127303
CLUSTER_208	3300022134	d__Bacteria;p__Chloroflexota;c__Anaerolineae;o__Anaerolineales;f__Anaerolineaceae;g__UBA8523;s__	25.1998	3.70136	11.8015	10.5311	2.11724	4.29832	9.0248	0.380506	0.190847	0.417227	0.348214	0.228392	0.335164	0.827683	15.4741	2.44456	6.3399	0.00238714	0.00471427	0.0105591	0.0150256	0.876622	1.88603	19.1742	0.0873338	0.00980753	0.0187309	0.0087937	0.0213956	0.0241979	0.0631344	0.0714605	1.11152	1.65527	0.199337	0.469354	0.0169611	0.00855946	0.0122686	0.0510116	0.0424401	0.000405308	0	0
CLUSTER_210	2757320349	d__Bacteria;p__Desulfobacterota;c__Desulfarculia;o__Desulfarculales;f__Desulfarculaceae;g__;s__	0.000222265	0.000698924	0.000299176	0.000761423	0.000443676	0.00206017	0.00185179	0.00378108	0.000273745	0.000918758	0.000682957	0.00208847	0.00111916	0.000694945	0.00243363	0	0.0122841	0.000761033	0.00109386	0.00183786	0.00137443	0.088175	0.084498	1.76715	0.00349253	0.00679179	0.00964364	0.0108286	0.00126115	0.00141945	0.00365629	0.00285944	1.26888	0.787045	0.567196	5.5821	0.00532687	0.00379626	0.00601537	0.00583594	0.00350678	0.00122266	0.00458477	0.125141
CLUSTER_214	3300022127	d__Bacteria;p__Deferrisomatota;c__Deferrisomatia;o__Deferrisomatales;f__;g__;s__	0.0563668	0.0483177	0.0394677	0.034393	0.012026	0.0274182	0.0320436	0.0354409	0.189387	1.52773	0.915986	0.750221	0.187241	0.444661	0.0032929	0.000364803	0	0.00463625	0.00590862	0.0087191	0.0106767	0.373989	0.338111	1.45796	0.0278878	0.00226197	0.00392181	0.00132792	0.00415007	0.00338451	0.00946013	0.0092968	0.00550788	0.00154725	0.000549288	0.00510594	0.000927147	0.000726713	0.000348319	0.00535151	0.0074545	0.000905844	0.000739054	0.0148333
CLUSTER_214	3300022138	d__Bacteria;p__Deferrisomatota;c__Deferrisomatia;o__Deferrisomatales;f__Deferrisomataceae;g__;s__	0.0521713	0.0494004	0.0432422	0.0310605	0.0173621	0.0236757	0.0346594	0.0174658	0.204784	1.74452	1.01403	0.883504	0.215937	0.508645	0.00092706	0.00257421	0.00298047	0.00512477	0.00509002	0.00951928	0.0109945	0.427372	0.417688	1.83917	0.0413508	0.000752695	0.00111382	0.000774945	0.00282347	0.00291179	0.00318231	0.00461723	0.00237031	0.0026416	0.000521426	0.00396281	0.000761604	0.000406117	0.000674504	0.0108671	0.00897854	0.00117951	0.000526719	0.00664357
CLUSTER_322	1208238	d__Bacteria;p__Omnitrophota;c__koll11;o__UBA10015;f__;g__;s__	2.94366	0.316543	2.68991	1.13924	0.0414343	0.764788	2.1125	0.250508	0.307448	0.53015	1.02151	0.107543	0.785467	1.11229	0	0	0	0.45987	0.451796	0.0235544	0.0226904	1.2917	1.53745	0.400642	0.00922236	0.011707	0.0360455	0.00671019	0.031125	0.00948253	0.0922439	0.0842602	0.0893265	0.0925196	0.0504727	0.0295147	0.0749739	0.0556064	0.050355	2.02536	2.20437	0.124597	0.0846226	0.00234402
CLUSTER_323	1208274	d__Bacteria;p__Bipolaricaulota;c__Bipolaricaulia;o__UBA7950;f__UBA7950;g__;s__	4.18071	1.17183	3.40401	1.35726	0.626639	2.8265	2.54659	0.658977	0.56929	0.589195	0.993782	0.37502	0.763048	1.70707	0.00087022	0	0	0.947166	1.03951	1.17175	1.13643	0.371796	0.332164	0.458018	0.00404913	0	0.0014504	0	0.00970868	0.0020503	0.0166846	0.0132388	0	0	0.000171673	0	0	0	0.000252548	0.028257	0.0442889	0	0.000577717	0.0408955
CLUSTER_324	2754412846	d__Bacteria;p__Proteobacteria;c__Gammaproteobacteria;o__Nevskiales;f__Nevskiaceae;g__;s__	0.0026381	0.0329143	0.00495571	0.00213228	0.00116586	0.0020104	0.0054144	0	0.00339785	0.00113359	0.0013208	0.00324249	0.000961888	0.00990818	0.0126786	0.00519258	0.0031642	0.000254797	0.000402194	0	0.00039913	0.00100551	0.000700502	0.00313721	0.0568573	0.195344	0.23594	0.245666	0.000528554	0	0	0	0.0075431	0.15144	0.000127256	0	0.00772605	0.00781557	0.00914265	0	0	0.0101609	0.00658591	0.0163715
CLUSTER_325	2754412860	d__Bacteria;p__Actinobacteriota;c__Thermoleophilia;o__;f__;g__;s__	0.0047233	0.00569648	0.00454803	0.00255392	0	0.00513581	0.00203761	0.00502081	0.00238368	0.00335175	0.00360876	0.0029955	0.00804066	0.00525753	0.037108	0.00496387	0.0395622	0.0153461	0.0179851	0.0842543	0.0944277	0.275631	0.39597	1.938	0.121117	0.00352028	0.00191322	0.00340757	0.00137547	0.00567399	0.01161	0.01256	0.00544807	0.00574669	0.00229791	0.0703139	0.00216799	0.00199756	0.00155934	0.0759456	0.0578518	0.00264495	0.00347412	0
CLUSTER_326	2754412866	d__Bacteria;p__UBA6262;c__UBA6262;o__UBA6262;f__UBA6262;g__UBA6262;s__	0.0856108	0.00981097	0.0989551	0.0446222	0.00784915	0.0151591	0.0745858	0.350238	0.287386	0.456136	0.839945	0.140908	0.591868	1.0153	0	0	0	1.83403	1.83112	0.0217473	0.0246823	0.356547	0.515568	0.962024	0.0149141	0.00982623	0.00338533	0.00562024	0.00645175	0.00559238	0.0363475	0.0208126	0.00116372	0	0.00030549	0	0.0172198	0.00711016	0.0162605	1.13401	0.92329	0.0402282	0.0460929	0.0186751
CLUSTER_327	2754412870	d__Bacteria;p__Chloroflexota;c__Dehalococcoidia;o__UBA7967;f__;g__;s__	0.0199504	0.0114684	0.0147961	0.0113626	0.00777899	0.00653646	0.0142007	0	0.00176821	0.000616222	0.00111771	0.00435049	0.00241632	0.00125877	0.0266473	0.00182995	0.00617382	0.00168052	0.0023037	0.000946517	0.00065912	0.249145	0.145041	0.0425293	0.00737789	0.0117457	0.00982601	0.0187005	0	0	0.000452736	0.000929661	0.00183161	0.00329136	0.000375996	0	0.00346553	0.00312016	0.00178238	0.0155267	0.00812672	0.00233093	0.00946398	0.00298845
CLUSTER_328	2754412890	d__Bacteria;p__UBP1;c__PRR-12;o__;f__;g__;s__	0.00321182	0.00120213	0.00390621	0.00144936	0	0.000911453	0.00166261	0	0.00775868	0.00229819	0.000791404	0	0.00187485	0.0034011	0.00307913	0	0	0.104036	0.103581	0.127418	0.10732	0.251708	0.359184	0.15207	0.00648621	0.0029482	0.00135284	0	0.0712062	0.0751663	0.241291	0.231095	0.00679347	0.00388213	0.00161003	0	0.000561215	0.00141803	0.000368981	0.10568	0.0964029	0.000755695	0	0.00859535
CLUSTER_329	2756170410	d__Bacteria;p__Proteobacteria;c__Gammaproteobacteria;o__Betaproteobacteriales;f__Hydrogenophilaceae;g__Thiobacillus;s__	0.00773888	0.0352266	0.0118357	0.0349552	0.00873249	0.0132913	0.0174426	0.00165424	0.0144281	0.0221842	0.0123602	0.0206308	0.0394918	0.181593	0.02471	0.0396538	0.0762975	0.135419	0.138268	0.0517854	0.0543338	0.0144228	0.00548243	0.00131916	0.00793161	0.148005	0.174838	0.167553	4.54598	4.6516	4.72101	4.9061	1.49827	19.4662	3.2939	31.8375	2.03002	2.17841	2.32799	0.94118	2.40718	3.00066	3.5082	0.0062971
CLUSTER_33	2754412852	d__Bacteria;p__Spirochaetota;c__UBA12135;o__;f__;g__;s__	0	0	0	0	0	0	0	0	0	0	0	0	0	0	0	0	0	0.000878286	0.00145189	0.00211181	0.00239663	0.952379	1.4657	68.5625	94.6466	0	0	0	0	0	0.000556739	0	0.0149006	0.0541647	0.231728	1.66591	0	0	0	0.084574	0.0974481	0.000426892	0	0.0384945
CLUSTER_33	2756170292	d__Bacteria;p__Spirochaetota;c__UBA12135;o__;f__;g__;s__	0	0	0	0	0	0	0	0	0	0	9.71612e-05	0	0	0	0	0	0	0.00192486	0.00186053	0.00274286	0.00402673	0.980077	1.51294	69.9355	96.7431	0.00025304	0	0.00130028	0	0.000961608	0.000283211	0.000760042	0.0155363	0.0561398	0.224727	1.60321	0	0.000455437	0.000124807	0.0682879	0.107101	0	0	0.00983541
CLUSTER_33	3300022139	d__Bacteria;p__Spirochaetota;c__UBA12135;o__;f__;g__;s__	5.93926e-05	0	0	0	0	0.000157288	0	0	0	5.30334e-05	8.63823e-05	0	0	0	0.000105717	0	0	0.00202576	0.00210099	0.0024263	0.00436472	0.930264	1.61299	76.4845	105.671	0.000597208	0.000450355	0.000735178	0	0	0.000475447	0.00117353	0.0146308	0.0414286	0.205055	1.41754	0.000154364	0	0	0.0634954	0.111697	0.000130409	0	0.0117669
CLUSTER_330	2756170414	d__Bacteria;p__Omnitrophota;c__koll11;o__GIF10;f__;g__;s__	0.203113	0.0211961	0.172196	0.0858434	0.0046767	0.0738694	0.17222	0.0345756	0.0127556	0.0272561	0.0464898	0.0145964	0.0270538	0.0478217	0	0	0	0.796618	0.795599	0.0251758	0.0179794	6.04366	6.23872	2.20868	0.0570901	0.0625764	0.0745784	0.0789904	0.00932287	0.0113316	0.0333674	0.0378223	0.0113309	0	0.00770716	0.0160931	0.00786301	0.00262098	0.00735598	0.256952	0.207508	0.00794549	0.0259053	0.00943298
CLUSTER_331	2756170422	d__Bacteria;p__Desulfuromonadota;c__Desulfuromonadia;o__Desulfuromonadales;f__Desulfuromonadaceae_A;g__Desulfuromonas_D;s__	0.00542681	0.0103878	0.00443462	0.00367288	0.00292044	0.00287527	0.00846647	0.00918794	0.00611327	0.00437146	0.00612835	0.000436458	0.00667156	0.00764472	0.605184	0.37223	0.217417	0.00110062	0.00282465	0.0042931	0.00436517	0.0236933	0.0197193	0.4128	0.00235024	0.00402381	0.00153351	0	0.00546372	0.00809328	0.00992174	0.0105691	0.00697765	0.00530887	0.000221143	0.00145043	0.000189358	0	0.000544533	0.00490479	0.0136475	0.000727667	0.00203321	0.000185972
CLUSTER_332	2756170436	d__Bacteria;p__Bacteroidota;c__Bacteroidia;o__Flavobacteriales;f__Flavobacteriaceae;g__Aequorivita;s__	0.0044648	0.00221332	0.0135057	0.00856912	0	0.0034086	0.00605832	0	0.000409078	0.000516961	0.000375546	0	0	0.00770444	0.00326329	0	0.00690392	0	0.000860523	0.00260376	0.0001036	0.00137293	0.00664918	0.00156438	0.0138313	0.0268757	0.0472713	0.0278205	0.000788691	0.00162673	0	0.000430028	0.000933192	0	0.00247519	0.00627293	0.143452	0.0784209	0.119695	0	0.00180574	0.596239	0.504172	0.0680112
CLUSTER_333	2756170441	d__Bacteria;p__Patescibacteria;c__Microgenomatia;o__UBA1400;f__Collierbacteraceae;g__;s__	1.48363	0.175589	0.315359	0.363039	0.0307938	0.113474	0.328455	0.0434779	0.0718534	0.0338908	0.0785629	0.0244177	0.0226705	0.0331243	0.00593673	0	0	0.096956	0.0851913	0.00296453	0.00586178	0.256545	0.200867	0.261546	0.00140565	0.059188	0.063721	0.0798401	0	0	0.000880577	0.00145161	0.642389	0.343591	0.740846	0.218651	0.0306755	0.022686	0.0394025	0.683319	0.829447	0.0612045	0.0593898	0.00133825
CLUSTER_334	2757320352	d__Bacteria;p__Proteobacteria;c__Alphaproteobacteria;o__Parvibaculales;f__Parvibaculaceae;g__Parvibaculum;s__	0.00073888	0.0153066	0.000643922	0.00510705	0.00462644	0.00355322	0.00399699	0.00326778	0.00406756	0.00264885	0.00151346	0.00221988	0.00197155	0.00537873	0.00303765	0.000816321	0.0033049	0.00484303	0.00426168	0.00330992	0.00256533	0.000794692	0.000765023	0.00342256	0.0354085	0.0438659	0.0477169	0.0547398	0.0024882	0.00116638	0.0025036	0.00124414	0.00952569	0.04546	83.4929	36.4773	0.287545	0.295182	0.343054	0.00496892	0.00155368	0.813751	0.890257	0.00498123
CLUSTER_335	2814122944	d__Bacteria;p__Cloacimonadota;c__Cloacimonadia;o__JGIOTU-2;f__JGIOTU-2;g__JGIOTU-2;s__	0.00595049	0.000582619	0.00561505	0.0174911	0	0.00357045	0.00327608	1.19115	1.25596	1.14763	1.97121	0.18106	1.46613	3.2407	0.00266441	0	0	0.00265637	0.00532666	0.00594794	0.00837005	0.349565	0.343223	0.0746877	0.0413514	0.00532232	0.0106029	0	0	0	0.00801531	0.00451153	0.0280039	0.00774313	0.0208163	0.00607108	0.00305884	0.00589007	0.000688474	0.0622699	0.0386958	0.0146009	0.0134391	0.00157472
CLUSTER_336	3300021822	d__Bacteria;p__Proteobacteria;c__Alphaproteobacteria;o__Caulobacterales;f__Hyphomonadaceae;g__Hyphomonas;s__	0.00952131	0	0.025632	0.00231116	0	0	0.000346233	0	0.00235558	0.00680149	0.00936201	0	0	0.00166702	0.0282363	0.00326859	0.0274308	0	0	0	0	0.00874077	0.00244777	0.00166847	0.167593	5.94793	5.62457	5.4821	0.00540249	0.00557149	0	0.00495244	2.35079	1.68547	0.903794	0.851053	0.435144	0.414458	0.437644	0.00237268	0	3.74455	3.99297	0.674909
CLUSTER_337	3300021830	d__Bacteria;p__Proteobacteria;c__Alphaproteobacteria;o__Rhizobiales;f__Rhizobiaceae;g__Hoeflea;s__	0.00757098	0.553067	0.0163593	0.182074	0.021088	0.112221	0.0542116	0.00313932	0.00424089	0.00410765	0.00211063	0.00226498	0.00059962	0.00477022	2.56071	0.786922	1.99131	9.24346e-05	8.97622e-05	1.49342e-05	0.000323274	0.00528906	0.00337077	0.0252458	0.0196037	0.585135	0.523203	0.454198	0.000154822	0	0.000445983	0.000141925	6.44483	7.68933	0.421465	1.01195	0.857851	0.964323	1.05179	0.019343	0.117118	0.912404	1.11593	0
CLUSTER_338	3300022108	d__Bacteria;p__Desantisbacteria;c__UBA1551;o__UBA1551;f__UBA1551;g__;s__	0.00405393	0.00114574	0.000435694	0.00627486	0	0.00411434	0.00416459	0.0979843	0.162368	0.479213	0.785508	0.0542284	0.299211	0.440787	0.00144039	0.000414258	0	0.0858975	0.0879717	0.0135878	0.0125904	9.39594	12.78	1.68337	0.038834	0.0365409	0.0454653	0.0424	0	0	0.00260294	0.00380989	0.000455546	0.000406456	0.139762	0.00456769	0.00127369	0.00171542	0	0.127584	0.139955	0.00121107	0	0
CLUSTER_339	3300022109	d__Archaea;p__Thermoplasmatota;c__Thermoplasmata_A;o__UBA10834;f__UBA10834;g__COMBO-56-21;s__	0.120582	0.0243363	0.175449	0.0648559	0.00170675	0.0156649	0.0669904	0.00364694	0.0254338	0.0181823	0.0373641	0.00833072	0.00943943	0.0150368	0.0210416	0.00378224	0	0.971879	1.00249	0.442356	0.466314	12.6303	13.9283	1.7097	0.177295	0.0321606	0.0230646	0.0208328	0.17606	0.192943	1.19275	1.21906	0.00880876	0.0103391	0.00236451	0.0132725	0.0133461	0.00747204	0.0178482	9.71381	9.25789	0.0573892	0.0817098	0.00408945
CLUSTER_340	3300022121	d__Bacteria;p__Desulfobacterota;c__Desulfobacteria;o__Desulfobacterales;f__Desulfobacteraceae;g__;s__	0.00699057	0.00276501	0.0150129	0.00589327	0	0.00484298	0.0117944	0.00753038	0.000952069	0.00255566	0.00393576	0.000286388	0.00344546	0.00518747	0.003004	0.00078014	0.00894885	0.0021942	0.00164035	0.00357726	0.0032893	5.40416	6.71957	4.5145	0.155884	0.0002461	0.000523763	0	0.00453966	0.00378992	0.00765438	0.0067563	0.0380728	0.0476909	0.00537717	0.00746986	0.00044243	0.000313944	0.000245071	0.0151137	0.0184944	0.00169253	0	0.0704067
CLUSTER_341	3300022124	d__Bacteria;p__Nitrospirota;c__Thermodesulfovibrionia;o__Thermodesulfovibrionales;f__UBA6898;g__GWC2-42-7;s__	0.00718187	0.00179539	0.00644633	0.00355001	0.00061765	0.00390726	0.0061514	0.0046241	0.00225055	0.00309545	0.00376614	0.00108091	0.00326855	0.00591108	8.82301e-05	0	0	0.000791562	0.00161639	0.00223403	0.00189587	0.00098811	0.0251141	0.599767	0.00275017	8.00472e-05	0	0	0.0200922	0.0214383	0.107443	0.10918	0.00302793	0.000863477	0.00157087	0.00222942	0	0	0.000289655	0.00925823	0.0144615	0.000798773	0.0013496	0.0130253
CLUSTER_342	3300022129	d__Bacteria;p__Desulfobacterota;c__Desulfovibrionia;o__Desulfovibrionales;f__Desulfovibrionaceae;g__Desulfocurvus;s__	0.00339039	0.00414822	0.00649412	0.00147774	0.00111566	0.000740066	0.00447387	0.00842559	0.00371318	0.0130509	0.0191424	0.00591578	0.00470742	0.00828292	0.899726	0.267359	0.994959	0.00184319	0.00110244	0.00279461	0.00312142	3.63491	5.67213	5.34556	0.0761265	0.0389993	0.0304686	0.060444	0.0102782	0.00928396	0.0495162	0.0468705	0.00355091	0.00458911	0.000448579	0.0285117	0.000733306	0	0.000723189	0.0329677	0.0193416	0.00183275	0.00161122	0.000283717
CLUSTER_343	3300022131	d__Bacteria;p__Spirochaetota;c__Spirochaetia;o__Spirochaetales;f__Spirochaetaceae_B;g__;s__	0.00054056	0.000423796	0.000606344	0.000276843	0	0.000477185	0.000395635	0	0.000111446	0.00012067	6.64395e-05	0	0.000123741	0.000315476	0.00871178	0.000922419	0.00529046	0.00032696	7.0557e-05	0.000202727	0.000328278	1.81462	2.26455	4.04888	2.26027	0.00430082	0.00543096	0.00316609	0.0001278	0.000131797	0.000342316	0.000234307	0.00284296	0	0.000110856	0.00133565	0.00270199	0.00170679	0.000733885	0.00284397	0.000877806	0.00193747	0.000645583	0.017417
CLUSTER_344	3300022142	d__Bacteria;p__Bacteroidota;c__Bacteroidia;o__Bacteroidales;f__Prolixibacteraceae;g__;s__	0.0080595	0.00299929	0.00797019	0.00520371	0	0.00503023	0.00619062	0.00644161	0.00209331	0.00639402	0.0110894	0.00206482	0.0120229	0.00962659	0.000404199	0.00108923	0.00209171	0.000837784	0.000852854	0.00308477	0.00411778	0.527589	0.765919	0.394253	0.0251815	0.000733424	0.000520304	0.00053201	0.00536871	0.00324762	0.00954233	0.00609725	0.000615365	0.00200516	0.000230979	0.00158142	0.00102013	0	0.000914156	0.0172303	0.0230538	0.00187837	0.00252997	0
CLUSTER_575	SAG.0240B2d.S1	d__Bacteria;p__Chloroflexota;c__Dehalococcoidia;o__Dehalococcoidales;f__UBA2162;g__;s__	0.25794	0.0729413	0.279206	0.145649	0.904912	0.305529	0.297979	0.358888	0.270839	0.0181606	0.0388457	0.529038	0.380801	0.0622939	0.0353514	0.530148	1.67579	0.721242	0.6915	0.100685	0.0921727	5.78425	4.53994	0.876804	0.16349	0.06846	0.0435075	0.193534	0.125072	0.135464	0.182643	0.174907	0.398937	0.325993	0.111333	2.26057	0.0545338	0.120412	0.0483764	6.48718	5.37014	0.0501473	0.135949	0.447181
CLUSTER_576	SAG.0272B7.S7	d__Bacteria;p__Desulfobacterota;c__Desulfobacteria;o__Desulfobacterales;f__;g__;s__	0.123382	0.0404319	0.153485	0.079925	0.693882	0.212738	0.104691	0.347033	0.0432091	0.0336834	0.0667675	0.343613	0.279058	0.0753974	0.0121268	0.306651	0.975612	1.96622	1.98051	0.199058	0.1989	1.5387	1.35428	0.60152	0.077882	0.0340622	0.0234882	0.106722	0.0732737	0.0734221	0.113346	0.116669	0.942912	0.655441	0.234053	1.94607	0.189171	0.179982	0.146582	14.3308	14.7826	0.312789	0.414685	0
CLUSTER_577	SAG.0272F5.S5	d__Bacteria;p__Chloroflexota;c__Dehalococcoidia;o__Dehalococcoidales;f__UBA2162;g__;s__	0.304296	0.0479143	0.210913	0.117472	0.59654	0.234441	0.208247	0.22158	0.00628023	0.0124771	0.0307656	0.394957	0.295301	0.0311305	0.0183759	0.412727	1.35773	0.837094	0.841792	0.140271	0.127616	7.28678	5.07343	1.932	0.211529	0.203862	0.293613	0.420933	0.105737	0.102915	0.199337	0.197412	1.32084	1.01087	0.461874	2.21367	0.118987	0.113081	0.106581	10.7693	8.90095	0.0988057	0.210281	0.0707316
CLUSTER_578	SAG.0273B11.S18	d__Bacteria;p__Chloroflexota;c__Dehalococcoidia;o__GIF9;f__UBA5620;g__9FT-COMBO-48-23;s__	0.899698	0.0845329	0.406827	0.157247	1.76217	0.516351	0.288978	0.632529	0.0961215	0.0410225	0.0856316	0.776522	0.573621	0.0821365	0.014697	0.701182	2.31788	0.241188	0.257261	0.16274	0.146848	1.48931	1.27189	0.590176	0.276111	0.465175	0.489093	0.645192	0.177143	0.15792	0.0999186	0.113002	0.403499	0.365235	0.1409	4.29582	0.541413	0.486437	0.431248	1.67813	1.32558	0.825303	0.871358	0.00540911
CLUSTER_579	SAG.0316G10.S22	d__Bacteria;p__Bacteroidota;c__Bacteroidia;o__Bacteroidales;f__GCA-002840985;g__GCA-002840985;s__	1.85536	0.181124	0.865882	0.53379	0.653271	0.565181	0.555921	0.278092	0.00417658	0.00304526	0.0068688	0.414201	0.257733	0.0153086	0.0268306	0.464935	1.32817	0.104679	0.107083	0.141121	0.1529	2.02718	2.82047	0.560438	0.0784862	0.0542396	0.0532446	0.171959	0.0997374	0.090797	0.0590868	0.0614772	0.704755	0.759828	0.174069	1.83419	0.0289169	0.0619096	0.0263711	0.913556	0.693199	0.0538914	0.117417	0.0907328
CLUSTER_9	2756170406	d__Bacteria;p__Proteobacteria;c__Alphaproteobacteria;o__Caulobacterales;f__Hyphomonadaceae;g__Hyphomonas;s__	0.00377561	0.00654521	0.0115436	0.0258732	0.00458263	0.0317862	0.0141242	0	0.000852429	0.000646647	0	0	0.00189294	0.000488398	0.00149147	0.00016794	0	0	0	0	0	0	0	7.40514e-05	0.00871386	0.0421672	0.0284779	0.0372715	0.00426187	0.00453546	0	0	0.0550532	0.0394284	0.0587282	0.125012	0.0529343	0.0363533	0.0583418	0	0	0.103377	0.132493	0.872278
CLUSTER_9	3300021786	d__Bacteria;p__Proteobacteria;c__Alphaproteobacteria;o__Caulobacterales;f__Hyphomonadaceae;g__Hyphomonas;s__	0.00596552	0.00396537	0.0194048	0.0360751	0.0186161	0.0295711	0.0272425	0	0	0.000504206	0	0	0.00155111	0.00173011	0.00100509	0	0.00454604	0	0	0	0	0	0	3.65927e-05	0.00750557	0.043624	0.0289557	0.0318321	0.00457453	0.000361726	0.000933895	0	0.0484499	0.0249304	0.0530643	0.104476	0.0358972	0.044709	0.0494685	0	0.00126079	0.101729	0.0945052	18.4935
CLUSTER_9	3300021829	d__Bacteria;p__Proteobacteria;c__Alphaproteobacteria;o__Caulobacterales;f__Hyphomonadaceae;g__Hyphomonas;s__	0.0161442	0.0134826	0.06171	0.0849552	0.0419438	0.073476	0.0477236	0.00710925	0.00514967	0.00226147	0.00460503	0	0.00123925	0.000229689	0.000119731	0.00266393	0.00698456	0.00036383	0	0	0	0	0	0	0.0131106	0.0577072	0.0384718	0.0282374	0.0042932	0.00653493	0.00282538	0	0.0548486	0.0266511	0.0581759	0.0885477	0.0452127	0.0239649	0.0421959	0.00284821	0	0.118708	0.108223	13.8193
CLUSTER_9	3300021835	d__Bacteria;p__Proteobacteria;c__Alphaproteobacteria;o__Caulobacterales;f__Hyphomonadaceae;g__Hyphomonas;s__	0.0104848	0.0108171	0.0355982	0.0418471	0.0167349	0.0328316	0.0259392	0	0.00606749	0.0041147	0.0058564	0	0.00103145	0.000958923	0.00159186	0	0	4.00929e-05	3.89337e-05	0	0	0	0	0.000655753	0.0103811	0.0366582	0.0408792	0.029809	0.00430555	0.00674834	0.000429739	0.00254946	0.0476463	0.0453161	0.0555292	0.149176	0.0451753	0.0437384	0.0408631	0	0	0.0875986	0.110897	0.101161
CLUSTER_9	3300021838	d__Bacteria;p__Proteobacteria;c__Alphaproteobacteria;o__Caulobacterales;f__Hyphomonadaceae;g__Hyphomonas;s__	0.00678225	0.00749038	0.0150085	0.0416815	0.0200386	0.0357148	0.0222772	0	0	8.52555e-05	0	0	0.000524549	0.000361877	0.000586551	0.000599075	0.00395204	0	0	0	0	0	0	0.000108933	0.00702685	0.0338515	0.0282814	0.0188513	0.0074574	0.00130829	0.00392002	0.000741779	0.0518735	0.0217484	0.0537416	0.0964752	0.0420208	0.0432209	0.0411404	0	0	0.105153	0.0849342	3.3349

### Sheet: rare-SAG-clusters
cluster	id	classification	KR11_0.1_MetaG_1	KR11_Ju_1	KR11_N2_1	KR11_N3_1	KR11_S1_MetaG_1	KR11_S2_MetaG_1	KR11_S3_1	KR13_J_MetaG_1	KR13_Ju_1	KR13_N1_1	KR13_N2_1	KR13_S1_MetaG_1	KR13_S2_MetaG_1	KR13_S3_1	KR46_Ju_1	KR46_M_MetaG_1	KR46_S_MetaG_1	MMBG_1	MMBG_2	MMBR_1	MMBR_2	MML_A_1	MML_B_1	MM_PC_MetaG_1	MM_PW_MetaG_1	MMS_A_1	MMS_B_1	MMS_B_2	OSBG_1	OSBG_2	OSBR_1	OSBR_2	OSL_A_1	OSL_B_1	OS_PC_MetaG_1	OS_PW_MetaG_1	OSS_A_1	OSS_A_2	OSS_B_1	UML_A_1	UML_B_1	UMS_A_1	UMS_A_2	UMS_B_1
CLUSTER_121	3300022107	d__Bacteria;p__Nitrospirota;c__Thermodesulfovibrionia;o__Thermodesulfovibrionales;f__UBA6898;g__GWC2-42-7;s__	0.0102413	0.000983163	0.0229171	0.0069001	0	0.0145422	0.0102497	0.0123139	0.00180008	0.00248178	0.006525	0.00164854	0.0142962	0.0085445	0	0	0	0.00318399	0.00415411	0.00149806	0.00225638	0.0308997	0.0206894	0.349872	0.00143187	0	0	0	0.0169533	0.0232353	0.0540716	0.0541316	0.00213461	0.00651426	0.00237347	0.00112467	0.00399332	0	0	0.0426875	0.0184621	0	0.00982274	0.126472
CLUSTER_121	3300022113	d__Bacteria;p__Nitrospirota;c__Thermodesulfovibrionia;o__Thermodesulfovibrionales;f__UBA6898;g__GWC2-42-7;s__	0.049586	0.00773007	0.0931609	0.053464	0.0165621	0.0316831	0.0682361	0.089562	0.03666	0.0560658	0.0913488	0.0296842	0.0722848	0.152042	0.0128803	0	0.010566	0.0218769	0.00965698	0.0120841	0.0109892	0.0206744	0.0454865	0.426769	0.00434486	0.000879829	0	0	0.00876034	0.0186287	0.0814591	0.0720601	0.0361157	0.0325158	0.0176895	0.0214193	0.00433703	0.00630148	0.00386348	0.21952	0.188667	0.0100745	0	0.288677
CLUSTER_202	2754412896	d__Bacteria;p__Bacteroidota;c__Ignavibacteria;o__SJA-28;f__B-1AR;g__;s__	0.00250673	0	0.00140242	0.00104595	0	0.00371575	0.00102838	0.000654822	0.00104166	0.000525755	0.00150186	0.000667477	0.00198834	0.00501437	0.000409093	0	0	0.00114686	0.00112372	0.00511107	0.0071655	0.0447496	0.0629189	0.293534	0.00183352	0.00101442	0	0	0.000908719	0.00273057	0.00314705	0.00695005	0	0	4.86884e-05	0	0	0	0.000125312	0.00449846	0.00373987	0	0	0.0237929
CLUSTER_202	3300022132	d__Bacteria;p__Bacteroidota;c__Ignavibacteria;o__SJA-28;f__B-1AR;g__;s__	0.000922798	0	0.000536819	0.000469527	0	0.00114994	0.00050158	0.000877197	0	0.00130121	0.00109472	0.000203567	0.00395329	0.00682231	0	0	0	0.00299694	0.0023073	0.00756452	0.00671392	0.0665876	0.0933792	0.314508	0.0040653	0	0.0011263	0	0.00336039	0.000686798	0.00606012	0.0034763	0	0	6.69237e-06	0	0.000159642	0	0	0.00508764	0	0	0	0.00133154
CLUSTER_324	2754412846	d__Bacteria;p__Proteobacteria;c__Gammaproteobacteria;o__Nevskiales;f__Nevskiaceae;g__;s__	0.0026381	0.0329143	0.00495571	0.00213228	0.00116586	0.0020104	0.0054144	0	0.00339785	0.00113359	0.0013208	0.00324249	0.000961888	0.00990818	0.0126786	0.00519258	0.0031642	0.000254797	0.000402194	0	0.00039913	0.00100551	0.000700502	0.00313721	0.0568573	0.195344	0.23594	0.245666	0.000528554	0	0	0	0.0075431	0.15144	0.000127256	0	0.00772605	0.00781557	0.00914265	0	0	0.0101609	0.00658591	0.0163715
CLUSTER_327	2754412870	d__Bacteria;p__Chloroflexota;c__Dehalococcoidia;o__UBA7967;f__;g__;s__	0.0199504	0.0114684	0.0147961	0.0113626	0.00777899	0.00653646	0.0142007	0	0.00176821	0.000616222	0.00111771	0.00435049	0.00241632	0.00125877	0.0266473	0.00182995	0.00617382	0.00168052	0.0023037	0.000946517	0.00065912	0.249145	0.145041	0.0425293	0.00737789	0.0117457	0.00982601	0.0187005	0	0	0.000452736	0.000929661	0.00183161	0.00329136	0.000375996	0	0.00346553	0.00312016	0.00178238	0.0155267	0.00812672	0.00233093	0.00946398	0.00298845
CLUSTER_328	2754412890	d__Bacteria;p__UBP1;c__PRR-12;o__;f__;g__;s__	0.00321182	0.00120213	0.00390621	0.00144936	0	0.000911453	0.00166261	0	0.00775868	0.00229819	0.000791404	0	0.00187485	0.0034011	0.00307913	0	0	0.104036	0.103581	0.127418	0.10732	0.251708	0.359184	0.15207	0.00648621	0.0029482	0.00135284	0	0.0712062	0.0751663	0.241291	0.231095	0.00679347	0.00388213	0.00161003	0	0.000561215	0.00141803	0.000368981	0.10568	0.0964029	0.000755695	0	0.00859535
CLUSTER_331	2756170422	d__Bacteria;p__Desulfuromonadota;c__Desulfuromonadia;o__Desulfuromonadales;f__Desulfuromonadaceae_A;g__Desulfuromonas_D;s__	0.00542681	0.0103878	0.00443462	0.00367288	0.00292044	0.00287527	0.00846647	0.00918794	0.00611327	0.00437146	0.00612835	0.000436458	0.00667156	0.00764472	0.605184	0.37223	0.217417	0.00110062	0.00282465	0.0042931	0.00436517	0.0236933	0.0197193	0.4128	0.00235024	0.00402381	0.00153351	0	0.00546372	0.00809328	0.00992174	0.0105691	0.00697765	0.00530887	0.000221143	0.00145043	0.000189358	0	0.000544533	0.00490479	0.0136475	0.000727667	0.00203321	0.000185972
CLUSTER_332	2756170436	d__Bacteria;p__Bacteroidota;c__Bacteroidia;o__Flavobacteriales;f__Flavobacteriaceae;g__Aequorivita;s__	0.0044648	0.00221332	0.0135057	0.00856912	0	0.0034086	0.00605832	0	0.000409078	0.000516961	0.000375546	0	0	0.00770444	0.00326329	0	0.00690392	0	0.000860523	0.00260376	0.0001036	0.00137293	0.00664918	0.00156438	0.0138313	0.0268757	0.0472713	0.0278205	0.000788691	0.00162673	0	0.000430028	0.000933192	0	0.00247519	0.00627293	0.143452	0.0784209	0.119695	0	0.00180574	0.596239	0.504172	0.0680112
CLUSTER_341	3300022124	d__Bacteria;p__Nitrospirota;c__Thermodesulfovibrionia;o__Thermodesulfovibrionales;f__UBA6898;g__GWC2-42-7;s__	0.00718187	0.00179539	0.00644633	0.00355001	0.00061765	0.00390726	0.0061514	0.0046241	0.00225055	0.00309545	0.00376614	0.00108091	0.00326855	0.00591108	8.82301e-05	0	0	0.000791562	0.00161639	0.00223403	0.00189587	0.00098811	0.0251141	0.599767	0.00275017	8.00472e-05	0	0	0.0200922	0.0214383	0.107443	0.10918	0.00302793	0.000863477	0.00157087	0.00222942	0	0	0.000289655	0.00925823	0.0144615	0.000798773	0.0013496	0.0130253
CLUSTER_344	3300022142	d__Bacteria;p__Bacteroidota;c__Bacteroidia;o__Bacteroidales;f__Prolixibacteraceae;g__;s__	0.0080595	0.00299929	0.00797019	0.00520371	0	0.00503023	0.00619062	0.00644161	0.00209331	0.00639402	0.0110894	0.00206482	0.0120229	0.00962659	0.000404199	0.00108923	0.00209171	0.000837784	0.000852854	0.00308477	0.00411778	0.527589	0.765919	0.394253	0.0251815	0.000733424	0.000520304	0.00053201	0.00536871	0.00324762	0.00954233	0.00609725	0.000615365	0.00200516	0.000230979	0.00158142	0.00102013	0	0.000914156	0.0172303	0.0230538	0.00187837	0.00252997	0
CLUSTER_9	2756170406	d__Bacteria;p__Proteobacteria;c__Alphaproteobacteria;o__Caulobacterales;f__Hyphomonadaceae;g__Hyphomonas;s__	0.00377561	0.00654521	0.0115436	0.0258732	0.00458263	0.0317862	0.0141242	0	0.000852429	0.000646647	0	0	0.00189294	0.000488398	0.00149147	0.00016794	0	0	0	0	0	0	0	7.40514e-05	0.00871386	0.0421672	0.0284779	0.0372715	0.00426187	0.00453546	0	0	0.0550532	0.0394284	0.0587282	0.125012	0.0529343	0.0363533	0.0583418	0	0	0.103377	0.132493	0.872278
CLUSTER_9	3300021786	d__Bacteria;p__Proteobacteria;c__Alphaproteobacteria;o__Caulobacterales;f__Hyphomonadaceae;g__Hyphomonas;s__	0.00596552	0.00396537	0.0194048	0.0360751	0.0186161	0.0295711	0.0272425	0	0	0.000504206	0	0	0.00155111	0.00173011	0.00100509	0	0.00454604	0	0	0	0	0	0	3.65927e-05	0.00750557	0.043624	0.0289557	0.0318321	0.00457453	0.000361726	0.000933895	0	0.0484499	0.0249304	0.0530643	0.104476	0.0358972	0.044709	0.0494685	0	0.00126079	0.101729	0.0945052	18.4935
CLUSTER_9	3300021829	d__Bacteria;p__Proteobacteria;c__Alphaproteobacteria;o__Caulobacterales;f__Hyphomonadaceae;g__Hyphomonas;s__	0.0161442	0.0134826	0.06171	0.0849552	0.0419438	0.073476	0.0477236	0.00710925	0.00514967	0.00226147	0.00460503	0	0.00123925	0.000229689	0.000119731	0.00266393	0.00698456	0.00036383	0	0	0	0	0	0	0.0131106	0.0577072	0.0384718	0.0282374	0.0042932	0.00653493	0.00282538	0	0.0548486	0.0266511	0.0581759	0.0885477	0.0452127	0.0239649	0.0421959	0.00284821	0	0.118708	0.108223	13.8193
CLUSTER_9	3300021835	d__Bacteria;p__Proteobacteria;c__Alphaproteobacteria;o__Caulobacterales;f__Hyphomonadaceae;g__Hyphomonas;s__	0.0104848	0.0108171	0.0355982	0.0418471	0.0167349	0.0328316	0.0259392	0	0.00606749	0.0041147	0.0058564	0	0.00103145	0.000958923	0.00159186	0	0	4.00929e-05	3.89337e-05	0	0	0	0	0.000655753	0.0103811	0.0366582	0.0408792	0.029809	0.00430555	0.00674834	0.000429739	0.00254946	0.0476463	0.0453161	0.0555292	0.149176	0.0451753	0.0437384	0.0408631	0	0	0.0875986	0.110897	0.101161
CLUSTER_9	3300021838	d__Bacteria;p__Proteobacteria;c__Alphaproteobacteria;o__Caulobacterales;f__Hyphomonadaceae;g__Hyphomonas;s__	0.00678225	0.00749038	0.0150085	0.0416815	0.0200386	0.0357148	0.0222772	0	0	8.52555e-05	0	0	0.000524549	0.000361877	0.000586551	0.000599075	0.00395204	0	0	0	0	0	0	0.000108933	0.00702685	0.0338515	0.0282814	0.0188513	0.0074574	0.00130829	0.00392002	0.000741779	0.0518735	0.0217484	0.0537416	0.0964752	0.0420208	0.0432209	0.0411404	0	0	0.105153	0.0849342	3.3349
