## Supplementary Table S6 for "Energy efficiency and biological interactions define the core microbiome of deep oligotrophic groundwater"

### Sheet: annot-id
siderophore	biosurfactants	motility	toxins	antibiotics	quorum sensing	cofactor/vitamin	chemotaxis	biofilm
K02013	K06133	K02658	K01406	K01710	K00494	K00788	K00575	K00640
K02015		K02660	K03791	K16421	K01114	K00877	K02410	K01791
K02016		K02669	K19334	K16422	K01218	K00878	K02416	K01912
K02074		K02670	K19615	K16423	K01318	K00939	K02417	K02405
K09138		K06267	K20276	K16424	K01364	K00941	K02556	K02452
K10829		K06990	K20338	K16425	K01399	K00946	K02557	K02453
K16087		K08798	K00776	K16426	K01497	K00949	K03406	K02454
K16787		K10636	K06011	K16427	K01580	K01077	K03407	K02455
K23181		K12366	K08644	K16428	K01626	K01078	K03408	K02456
K23182		K13651	K08645	K16429	K01635	K01662	K03409	K02457
K23183		K18985	K10928	K16430	K01657	K03146	K03410	K02458
K23184		K19008	K10929	K16431	K01658	K03147	K03411	K02459
K23188		K19009	K10954	K16432	K01728	K03148	K03412	K02460
K01990		K19241	K11006	K16433	K01897	K03149	K03413	K02461
K11963		K22489	K11007	K16434	K01995	K03150	K03414	K02462
		K00575	K11008	K16435	K01996	K03151	K03415	K02463
		K02382	K11011	K16436	K01997	K03153	K03776	K02472
		K02383	K11012	K16437	K01998	K03707	K05874	K02777
		K02384	K11013	K16438	K01999	K04487	K05875	K02778
		K02385	K11014	K16439	K02031	K05307	K05876	K02779
		K02386	K11015	K16440	K02032	K06928	K05877	K03087
		K02387	K11020	K16442	K02033	K06949	K10108	K03092
		K02388	K11021	K16443	K02034	K07251	K10439	K03557
		K02389	K11023	K16444	K02035	K10810	K10540	K03563
		K02390	K11024	K16445	K02052	K10811	K12368	K03606
		K02391	K11025	K16446	K02053	K14153	K13924	K03666
		K02392	K11026	K16447	K02054	K14154		K05851
		K02393	K11027	K16448	K02055	K14394		K05946
		K02394	K11028	K18836	K02250	K18278		K07173
		K02395	K11029	K01957	K02251	K20895		K07181
		K02396	K11030	K02078	K02252	K20896		K07678
		K02397	K11041	K09460	K02253	K21219		K07689
		K02398	K11044	K12250	K02402	K21220		K08604
		K02399	K11063	K13037	K02403	K22699		K08720
		K02400	K16623	K14245	K02490	K22911		K10909
		K02401	K16624	K14246	K03070	K23458		K10910
		K02402	K16625	K15907	K03071	K00082		K10911
		K02403	K16626	K17476	K03073	K00299		K10912
		K02404	K16635	K17747	K03075	K00484		K10913
		K02405	K16636	K17876	K03076	K00793		K10914
		K02406	K16637	K18056	K03106	K00794		K10915
		K02407	K16883	K18057	K03110	K00861		K10916
		K02408	K16884	K18091	K03210	K00953		K10917
		K02409	K19297	K18652	K03217	K01093		K10918
		K02410	K19298	K18653	K03400	K01497		K10919
		K02411	K22944	K18654	K03666	K01498		K10920
		K02412	K01114	K19546	K06046	K01513		K10921
		K02413	K01186	K19547	K06352	K02858		K10922
		K02414	K01197	K19548	K06353	K03788		K10923
		K02415	K01387	K19549	K06354	K04719		K10924
		K02416	K03699	K19550	K06355	K05368		K10925
		K02417	K08587	K19650	K06356	K05901		K10926
		K02418	K10814	K19723	K06358	K07732		K10927
		K02419	K10815	K19724	K06359	K08096		K10928
		K02420	K10816	K19725	K06360	K09474		K10929
		K02421	K10948	K19726	K06361	K11752		K10930
		K02422	K10952	K19727	K06363	K11753		K10931
		K02423	K10953	K19741	K06364	K14379		K10932
		K02424	K11005	K19834	K06365	K14410		K10933
		K02425	K11009	K19835	K06366	K14652		K10934
		K02556	K11010	K21202	K06369	K14653		K10935
		K02557	K11016	K21203	K06375	K14654		K10936
		K03406	K11017	K21204	K06998	K14655		K10937
		K03407	K11018	K21205	K07173	K14656		K10938
		K03408	K11019	K21207	K07344	K15245		K10939
		K03409	K11022	K21271	K07645	K16902		K10940
		K03410	K11031	K21272	K07666	K18453		K10941
		K03411	K11032	K21568	K07667	K19285		K10942
		K03412	K11033	K21721	K07680	K19286		K10943
		K03413	K11034	K21949	K07691	K20146		K10961
		K03414	K11035	K22113	K07692	K20860		K10962
		K03415	K11036	K22114	K07699	K20861		K10963
		K03516	K11037	K22269	K07706	K20862		K10964
		K03776	K11038	K22598	K07707	K20884		K10965
		K04562	K11039	K22798	K07711	K21063		K12276
		K05874	K11040	K22799	K07715	K21064		K13246
		K05875	K11042	K22800	K07781	K22393		K15851
		K05876	K11043	K22801	K07782	K22394		K16554
		K05877	K11045	K22802	K07800	K22912		K18515
		K06595	K11046	K23371	K07813	K22949		K20918
		K06601	K11052	K15314	K08321	K00097		K20919
		K06602	K11057	K15315	K08605	K00157		K20920
		K06603	K11058	K15320	K08642	K00275		K20921
		K10564	K11059	K20156	K08777	K00831		K20922
		K10565	K11060	K20159	K09823	K00868		K20945
		K13626	K11061	K20420	K09936	K01733		K20946
		K13820	K11062	K20421	K10555	K03472		K20947
		K13924	K11068	K20422	K10556	K03473		K20948
		K18475	K11139	K20423	K10557	K03474		K20949
		K21217	K15126	K21159	K10558	K05275		K20950
		K21218	K16619	K21160	K10715	K06215		K20951
		K02278	K16638	K21161	K10823	K07758		K20952
		K02279		K21162	K10909	K08681		K20953
		K02280		K21163	K10910	K13248		K20954
		K02281		K21164	K10911	K18071		K20955
		K02282		K21165	K10912	K18607		K20956
		K02283		K21166	K10913	K18608		K20957
		K02487		K21167	K10914	K18609		K20958
		K02650		K21168	K10915	K18610		K20959
		K02651		K21169	K10916	K18611		K20960
		K02652		K21170	K10917	K18612		K20961
		K02653		K21171	K11006	K18613		K20962
		K02654		K21172	K11007	K18614		K20963
		K02655		K21173	K11031	K00135		K20964
		K02656		K21174	K11033	K00278		K20965
		K02657		K21175	K11034	K00322		K20966
		K02659		K21176	K11035	K00323		K20988
		K02661		K21177	K11036	K00324		K01657
		K02662		K21178	K11037	K00325		K01658
		K02663		K21179	K11039	K00541		K01768
		K02664		K21180	K11063	K00763		K02398
		K02665		K21181	K11216	K00767		K02657
		K02666		K21182	K11530	K00858		K02658
		K02667		K21184	K11531	K00952		K02659
		K02668		K21185	K11752	K00969		K02660
		K02671		K21186	K12257	K01081		K03651
		K02672		K21187	K12292	K01239		K06596
		K02673		K21188	K12293	K01240		K06598
		K02674		K21189	K12294	K01242		K11444
		K02675		K21190	K12295	K01440		K11890
		K02676		K21191	K12296	K01799		K11891
		K06596		K21192	K12415	K01916		K11893
		K06597		K21193	K12789	K01950		K11895
		K06598		K21194	K12990	K03426		K11900
		K06599		K21209	K13060	K03462		K11901
		K06600		K21210	K13061	K03517		K11902
		K07324		K21211	K13062	K03742		K11903
		K07325		K21212	K13063	K03743		K11907
		K07327		K21213	K13075	K03783		K11912
		K07328		K21214	K13815	K03784		K11913
		K07329		K21215	K13816	K03787		K11915
		K07330		K21216	K14051	K04765		K12990
		K07331		K21221	K14645	K06210		K12992
		K07332		K21222	K14982	K06211		K13060
		K07333		K21223	K14983	K06989		K13061
		K07345		K21224	K15580	K08281		K13487
		K07346		K21225	K15581	K08324		K13488
		K07347		K21226	K15582	K08693		K13489
		K07348		K21227	K15583	K08723		K13490
		K07349		K21228	K15654	K10524		K13491
		K07350		K21229	K15655	K11121		K16011
		K07351		K21230	K15656	K11751		K17940
		K07352		K21254	K15657	K13522		K18000
		K07353		K21255	K15850	K13995		K18001
		K07354		K21256	K15851	K14974		K18002
		K07355		K21257	K15852	K15357		K18003
		K07356		K21258	K15853	K15358		K18099
		K07822		K21259	K15854	K15359		K18100
		K07991		K21260	K16619	K18028		K18101
		K11522		K21261	K17940	K18029		K18304
		K11523		K21262	K18000	K18030		K19291
		K11524		K21263	K18001	K18152		K19735
		K11525		K00001	K18002	K18153		K20257
		K11526		K00002	K18003	K18276		K20258
				K00003	K18096	K18550		K20259
				K00010	K18098	K18551		K20968
				K00014	K18099	K19185		K20969
				K00016	K18100	K19186		K20970
				K00018	K18101	K19187		K20971
				K00021	K18139	K19188		K20972
				K00022	K18304	K19189		K20973
				K00024	K18306	K19190		K20974
				K00025	K18307	K19191		K20975
				K00026	K18315	K19647		K20976
				K00030	K18316	K19700		K20977
				K00031	K18317	K19785		K20978
				K00033	K18318	K19818		K20987
				K00036	K18319	K19819		K20997
				K00053	K19666	K19820		K20998
				K00054	K19731	K19826		K20999
				K00058	K19732	K19890		K21000
				K00059	K19733	K19970		K21001
				K00067	K19734	K19980		K21002
				K00099	K19735	K20155		K21003
				K00104	K20086	K20158		K21004
				K00114	K20087	K20169		K21005
				K00115	K20088	K20170		K21006
				K00116	K20089	K20171		K21007
				K00117	K20090	K20172		K21008
				K00121	K20248	K20445		K21009
				K00128	K20249	K20446		K21010
				K00133	K20250	K20447		K21011
				K00134	K20252	K20448		K21012
				K00143	K20253	K20449		K21019
				K00145	K20256	K20450		K21020
				K00147	K20257	K20451		K21021
				K00149	K20258	K20452		K21022
				K00150	K20259	K20453		K21023
				K00161	K20260	K20454		K21024
				K00162	K20261	K20881		K21025
				K00163	K20262	K00053		K23127
				K00164	K20263	K00077		K00688
				K00166	K20264	K00207		K00694
				K00167	K20265	K00606		K00703
				K00169	K20266	K00826		K00975
				K00170	K20267	K00859		K01991
				K00171	K20268	K00867		K02402
				K00172	K20269	K00954		K02403
				K00174	K20270	K00997		K02425
				K00175	K20271	K01431		K03566
				K00176	K20272	K01464		K03567
				K00177	K20273	K01579		K04333
				K00200	K20274	K01598		K04334
				K00208	K20275	K01652		K04335
				K00210	K20276	K01653		K04336
				K00211	K20277	K01687		K04761
				K00215	K20321	K01918		K06204
				K00216	K20322	K01922		K07638
				K00222	K20323	K01947		K07648
				K00223	K20324	K02201		K07659
				K00227	K20325	K02318		K07676
				K00234	K20326	K03525		K07677
				K00235	K20327	K06133		K07687
				K00236	K20328	K06982		K07773
				K00237	K20329	K08069		K07781
				K00239	K20330	K08682		K07782
				K00240	K20331	K09680		K11531
				K00241	K20332	K09722		K11931
				K00242	K20333	K11258		K11935
				K00244	K20334	K13038		K11936
				K00245	K20335	K13799		K11937
				K00246	K20336	K17722		K12687
				K00247	K20337	K17723		K14051
				K00249	K20338	K18933		K18502
				K00252	K20339	K18966		K18504
				K00263	K20340	K21977		K18509
				K00264	K20341	K00059		K18516
				K00265	K20342	K00208		K18518
				K00266	K20343	K00647		K18521
				K00270	K20344	K00652		K18522
				K00271	K20345	K00833		K18523
				K00273	K20373	K01012		K18528
				K00281	K20374	K01435		K18968
				K00282	K20375	K01906		K21084
				K00283	K20376	K01935		K21085
				K00286	K20377	K01942		K21086
				K00290	K20378	K02169		K21087
				K00293	K20379	K02170		K21088
				K00318	K20380	K02372		K21089
				K00382	K20381	K03524		K21090
				K00511	K20382	K08351		K21091
				K00559	K20383	K09458
				K00587	K20384	K09789
				K00600	K20385	K16593
				K00601	K20386	K19560
				K00602	K20387	K19561
				K00605	K20388	K19562
				K00611	K20389	K19563
				K00615	K20390	K03644
				K00616	K20391	K03800
				K00618	K20480	K03801
				K00619	K20481	K10105
				K00620	K20482	K00011
				K00626	K20483	K00072
				K00627	K20484	K00079
				K00632	K20485	K00287
				K00641	K20486	K00310
				K00645	K20487	K00357
				K00651	K20488	K00500
				K00658	K20489	K00501
				K00764	K20490	K00502
				K00766	K20491	K00796
				K00787	K20492	K00950
				K00795	K20494	K01113
				K00800	K20527	K01307
				K00801	K20528	K01495
				K00804	K20529	K01633
				K00811	K20530	K01664
				K00812	K20531	K01665
				K00813	K20532	K01724
				K00815	K20533	K01737
				K00817	K20539	K01930
				K00818	K20540	K02619
				K00819	K20552	K03342
				K00820	K20554	K03635
				K00821	K20555	K03637
				K00825	K22954	K03638
				K00826	K22955	K03639
				K00830	K22956	K03750
				K00831	K22957	K03752
				K00832	K22968	K03831
				K00835	K23133	K04119
				K00838		K06879
				K00844		K06897
				K00845		K06920
				K00850		K06984
				K00851		K07141
				K00865		K07142
				K00869		K07589
				K00873		K08310
				K00886		K09007
				K00891		K09457
				K00895		K09739
				K00918		K10026
				K00919		K11754
				K00927		K13818
				K00928		K13938
				K00930		K13939
				K00931		K13940
				K00938		K13941
				K00939		K13950
				K00940		K13998
				K00944		K15376
				K00948		K15631
				K00955		K15740
				K00956		K17364
				K00957		K17487
				K00958		K17488
				K00963		K17745
				K00972		K18482
				K00973		K18589
				K00991		K18590
				K01053		K18591
				K01057		K18824
				K01060		K18825
				K01079		K18853
				K01086		K18974
				K01091		K19643
				K01092		K19644
				K01252		K19645
				K01434		K19965
				K01438		K20457
				K01443		K20967
				K01476		K21142
				K01478		K22099
				K01490		K22100
				K01492		K22101
				K01568		K22102
				K01581		K22391
				K01586		K00288
				K01587		K00289
				K01588		K00295
				K01589		K00297
				K01596		K00300
				K01597		K00548
				K01601		K00560
				K01602		K00600
				K01609		K00601
				K01610		K00602
				K01620		K00603
				K01622		K00604
				K01623		K00605
				K01624		K01433
				K01626		K01491
				K01641		K01492
				K01647		K01500
				K01648		K01746
				K01652		K01934
				K01653		K01938
				K01655		K03465
				K01656		K08289
				K01657		K11175
				K01658		K11787
				K01662		K13402
				K01676		K13403
				K01677		K13990
				K01678		K00001
				K01679		K00061
				K01681		K00121
				K01682		K00515
				K01687		K00678
				K01689		K00699
				K01692		K07249
				K01694		K07408
				K01695		K07409
				K01696		K07411
				K01697		K07412
				K01705		K07413
				K01713		K07420
				K01714		K07424
				K01735		K07425
				K01736		K07437
				K01738		K09516
				K01739		K11146
				K01750		K11147
				K01752		K11148
				K01754		K11149
				K01755		K11150
				K01756		K11151
				K01758		K11152
				K01770		K11153
				K01778		K11154
				K01782		K11155
				K01783		K11156
				K01785		K11157
				K01790		K11158
				K01792		K12664
				K01803		K12665
				K01807		K13369
				K01808		K13951
				K01809		K13952
				K01810		K13953
				K01817		K13980
				K01823		K15734
				K01825		K17683
				K01834		K17689
				K01835		K17690
				K01836		K17691
				K01837		K17709
				K01840		K17718
				K01841		K17719
				K01850		K17720
				K01851		K17951
				K01852		K00214
				K01858		K00218
				K01895		K00228
				K01899		K00230
				K01900		K00231
				K01902		K00435
				K01903		K00510
				K01913		K00589
				K01923		K00595
				K01933		K00643
				K01940		K00768
				K01945		K00798
				K01946		K01195
				K01952		K01599
				K01961		K01698
				K01962		K01719
				K01963		K01749
				K01964		K01764
				K01965		K01772
				K01966		K01845
				K02160		K01885
				K02203		K02188
				K02361		K02189
				K02362		K02190
				K02363		K02191
				K02364		K02224
				K02437		K02225
				K02446		K02226
				K02552		K02227
				K03431		K02228
				K03526		K02229
				K03527		K02230
				K03737		K02231
				K03781		K02232
				K03785		K02233
				K03786		K02257
				K03823		K02259
				K03841		K02302
				K03856		K02303
				K04022		K02304
				K04041		K02492
				K04042		K02495
				K04072		K02496
				K04092		K03394
				K04093		K03399
				K04126		K03403
				K04127		K03404
				K04128		K03405
				K04339		K03428
				K04340		K03594
				K04341		K03794
				K04342		K03795
				K04516		K04032
				K04517		K04034
				K04518		K04035
				K04781		K04036
				K04782		K04037
				K05358		K04038
				K05359		K04039
				K05375		K04040
				K05551		K04720
				K05552		K05369
				K05553		K05370
				K05554		K05371
				K05555		K05895
				K05556		K05934
				K05821		K05936
				K05824		K06042
				K05825		K07145
				K05830		K07215
				K05887		K08099
				K05906		K08100
				K05917		K08101
				K05942		K08260
				K05954		K09882
				K05955		K09883
				K05957		K10960
				K06001		K11333
				K06013		K11334
				K06208		K11335
				K06209		K11336
				K06859		K11337
				K06863		K13071
				K06981		K13540
				K06998		K13541
				K07404		K13542
				K07508		K13543
				K07509		K13544
				K07511		K13545
				K07513		K13600
				K07514		K13601
				K07515		K13602
				K07748		K13603
				K07750		K13604
				K08074		K13605
				K08289		K13606
				K08295		K13624
				K08658		K13786
				K08683		K14163
				K09459		K14735
				K09483		K16651
				K09699		K18010
				K09827		K19054
				K09829		K19073
				K09831		K19221
				K10047		K19712
				K10150		K21058
				K10156		K21231
				K10206		K21312
				K10817		K21418
				K10852		K21479
				K10977		K21480
				K10978		K21610
				K11175		K21611
				K11176		K21612
				K11258		K21682
				K11262		K21796
				K11263		K22011
				K11358		K22012
				K11381		K22013
				K11472		K22225
				K11473		K22226
				K11517		K22227
				K11528		K22316
				K11529		K22336
				K11532		K22552
				K11645		K00355
				K11646		K00457
				K11787		K00487
				K11788		K00568
				K12406		K00591
				K12407		K00815
				K12420		K00838
				K12447		K01075
				K12451		K01661
				K12506		K01851
				K12524		K01904
				K12525		K01911
				K12526		K02361
				K12570		K02548
				K12628		K02549
				K12629		K02551
				K12630		K02552
				K12631		K03179
				K12632		K03181
				K12633		K03182
				K12634		K03183
				K12635		K03184
				K12636		K03185
				K12645		K03186
				K12659		K03809
				K12673		K05357
				K12674		K05928
				K12675		K06125
				K12676		K06126
				K12677		K06127
				K12701		K06134
				K12702		K08680
				K12703		K09833
				K12704		K09834
				K12705		K10106
				K12707		K11782
				K12708		K11783
				K12709		K11784
				K12710		K11785
				K12711		K12073
				K12712		K12501
				K12713		K12502
				K12714		K13565
				K12721		K14759
				K12722		K14760
				K12724		K17872
				K12743		K18240
				K12744		K18284
				K12745		K18285
				K12747		K18286
				K12748		K18534
				K12901		K18606
				K12902		K18800
				K12903		K19222
				K12904		K19267
				K12905		K20810
				K12906		K23094
				K12907		K23095
				K12908
				K12909
				K12910
				K12911
				K12912
				K12913
				K12914
				K12915
				K13034
				K13063
				K13306
				K13307
				K13308
				K13309
				K13310
				K13311
				K13312
				K13313
				K13315
				K13316
				K13317
				K13318
				K13319
				K13320
				K13322
				K13326
				K13327
				K13328
				K13329
				K13330
				K13332
				K13373
				K13427
				K13497
				K13498
				K13501
				K13503
				K13546
				K13547
				K13548
				K13549
				K13550
				K13551
				K13552
				K13553
				K13554
				K13555
				K13556
				K13557
				K13559
				K13560
				K13561
				K13562
				K13563
				K13564
				K13713
				K13787
				K13789
				K13810
				K13811
				K13821
				K13829
				K13830
				K13832
				K13853
				K13953
				K13954
				K13997
				K14028
				K14029
				K14066
				K14085
				K14130
				K14132
				K14134
				K14135
				K14157
				K14170
				K14178
				K14187
				K14244
				K14249
				K14250
				K14251
				K14252
				K14253
				K14254
				K14255
				K14256
				K14257
				K14260
				K14266
				K14272
				K14366
				K14367
				K14368
				K14369
				K14370
				K14371
				K14372
				K14373
				K14374
				K14375
				K14454
				K14455
				K14626
				K14627
				K14628
				K14629
				K14630
				K14631
				K14632
				K14633
				K14677
				K14681
				K14682
				K15036
				K15037
				K15086
				K15087
				K15230
				K15231
				K15316
				K15467
				K15633
				K15634
				K15635
				K15652
				K15759
				K15778
				K15779
				K15791
				K15849
				K15884
				K15885
				K15886
				K15889
				K15891
				K15892
				K15893
				K15916
				K15918
				K15919
				K15926
				K15927
				K15928
				K15929
				K15930
				K15931
				K15932
				K15933
				K15934
				K15935
				K15936
				K15937
				K15938
				K15939
				K15941
				K15942
				K15943
				K15944
				K15945
				K15946
				K15947
				K15948
				K15949
				K15950
				K15951
				K15952
				K15953
				K15954
				K15955
				K15956
				K15957
				K15958
				K15959
				K15960
				K15961
				K15962
				K15963
				K15964
				K15965
				K15966
				K15967
				K15968
				K15969
				K15970
				K15971
				K15972
				K15988
				K15989
				K15990
				K15991
				K15992
				K15993
				K15994
				K15995
				K15996
				K15997
				K15998
				K15999
				K16000
				K16001
				K16002
				K16003
				K16004
				K16005
				K16006
				K16007
				K16008
				K16009
				K16010
				K16011
				K16015
				K16016
				K16017
				K16018
				K16019
				K16020
				K16021
				K16023
				K16033
				K16034
				K16035
				K16036
				K16037
				K16038
				K16039
				K16305
				K16306
				K16370
				K16792
				K16793
				K16881
				K17069
				K17078
				K17217
				K17450
				K17475
				K17497
				K17625
				K17643
				K17644
				K17645
				K17646
				K17647
				K17648
				K17649
				K17650
				K17651
				K17652
				K17746
				K17753
				K17825
				K17826
				K17827
				K17829
				K17832
				K17836
				K17940
				K17942
				K17947
				K17989
				K18000
				K18001
				K18002
				K18003
				K18062
				K18118
				K18124
				K18125
				K18221
				K18279
				K18280
				K18281
				K18315
				K18316
				K18317
				K18318
				K18319
				K18472
				K18532
				K18533
				K18562
				K18563
				K18564
				K18565
				K18566
				K18568
				K18569
				K18570
				K18571
				K18572
				K18582
				K18583
				K18649
				K18689
				K18690
				K18884
				K19102
				K19103
				K19104
				K19105
				K19106
				K19107
				K19108
				K19109
				K19110
				K19111
				K19112
				K19113
				K19180
				K19182
				K19183
				K19184
				K19200
				K19243
				K19269
				K19312
				K19566
				K19567
				K19568
				K19569
				K19570
				K19652
				K19653
				K19698
				K19813
				K19853
				K19854
				K19855
				K19856
				K19857
				K19858
				K19859
				K19884
				K19885
				K19886
				K19887
				K19888
				K19889
				K19969
				K19974
				K19978
				K19979
				K19981
				K19982
				K20075
				K20076
				K20077
				K20078
				K20079
				K20080
				K20081
				K20082
				K20085
				K20086
				K20087
				K20088
				K20089
				K20090
				K20152
				K20257
				K20260
				K20261
				K20262
				K20424
				K20425
				K20426
				K20427
				K20428
				K20430
				K20431
				K20432
				K20433
				K20434
				K20435
				K20436
				K20437
				K20438
				K20439
				K20440
				K20441
				K20442
				K20443
				K20565
				K20566
				K20567
				K20568
				K20569
				K20570
				K20573
				K20574
				K20575
				K20576
				K20577
				K20578
				K20579
				K20580
				K20581
				K20582
				K20583
				K20584
				K20585
				K20586
				K20587
				K20588
				K20589
				K20590
				K20591
				K20592
				K20593
				K20594
				K20595
				K20596
				K20597
				K20598
				K20678
				K20679
				K20680
				K20681
				K20682
				K20930
				K20940
				K20979
				K21036
				K21071
				K21103
				K21297
				K21301
				K21325
				K21326
				K21327
				K21328
				K21329
				K21330
				K21331
				K21332
				K21333
				K21335
				K21336
				K21337
				K21338
				K21428
				K21778
				K21779
				K21780
				K21781
				K21782
				K21783
				K21784
				K21785
				K21786
				K21787
				K21788
				K21789
				K21790
				K21791
				K21792
				K21793
				K21819
				K22049
				K22223
				K22305
				K22392
				K22473
				K22474
				K22476
				K22477
				K22478
				K22568
				K22813
				K23144
